# The cytidine deaminase APOBEC3G drives cancer mutagenesis and clonal evolution in bladder cancer

**DOI:** 10.1101/2022.09.05.503899

**Authors:** Weisi Liu, Kevin P. Newhall, Francesca Khani, LaMont Barlow, Duy Nguyen, Lilly Gu, Ken Eng, Bhavneet Bhinder, Manik Uppal, Charlotte Récapet, Andrea Sboner, Susan R. Ross, Olivier Elemento, Linda Chelico, Bishoy M. Faltas

## Abstract

Mutagenic processes leave distinct signatures in cancer genomes. The mutational signatures attributed to APOBEC3 cytidine deaminases are pervasive in human cancers. However, data linking individual APOBEC3 proteins to cancer mutagenesis *in vivo* are limited. Here, we show that transgenic expression of human APOBEC3G promotes mutagenesis, genomic instability, and kataegis, leading to shorter survival in a murine bladder cancer model. Acting as mutagenic fuel, APOBEC3G increases the clonal diversity of bladder cancers, driving divergent cancer evolution. We characterize the single base substitution signature induced by APOBEC3G *in vivo*, showing the induction of a mutational signature different from that caused by APOBEC3A and APOBEC3B. Analysis of thousands of human cancers reveals the contribution of APOBEC3G to the mutational profiles of multiple cancer types, including bladder cancer. Our findings define the role of APOBEC3G in cancer mutagenesis and clonal heterogeneity. These results potentially inform future therapeutic efforts that restrict tumor evolution.
