## Supplementary Table S1 for "The cytidine deaminase APOBEC3G drives cancer mutagenesis and clonal evolution in bladder cancer"

### Sheet: Sheet1
Sample ID	Status	Survival (week)	Genotype	Sex	Non tumor	CIS+T1	T2	T3	T4
2222	Dead	22	hA3G(+) mA3(-/-)	Male			1
2223	Alive	30	hA3G(+) mA3(-/-)	Male	1
2226	Dead	22	hA3G(+) mA3(-/-)	Male			1
2270	Alive	30	hA3G(+) mA3(-/-)	Male	1
2272	Alive	30	hA3G(+) mA3(-/-)	Male	1
2278	Alive	30	mA3(-/-)	Male			1
2279	Alive	30	mA3(-/-)	Male	1
2280	Alive	30	hA3G(+) mA3(-/-)	Male	1
2289	Dead	24	hA3G(+) mA3(-/-)	Male					1
2290	Alive	30	mA3(-/-)	Male	1
2291	Alive	30	hA3G(+) mA3(-/-)	Male		1
2292	Alive	30	mA3(-/-)	Male					1
2307	Alive	30	hA3G(+) mA3(-/-)	Male		1
2308	Alive	30	hA3G(+) mA3(-/-)	Male		1
2309	Alive	30	mA3(-/-)	Male			1
2310	Alive	30	hA3G(+) mA3(-/-)	Male	1
2314	Alive	30	hA3G(+) mA3(-/-)	Male		1
2315	Alive	30	mA3(-/-)	Male				1
2316	Alive	30	mA3(-/-)	Male		1
2317	Dead	18	hA3G(+) mA3(-/-)	Male					1
2455	Dead	26	hA3G(+) mA3(-/-)	Male					1
2456	Alive	30	mA3(-/-)	Male	1
2457	Alive	30	hA3G(+) mA3(-/-)	Male		1
2463	Dead	23	hA3G(+) mA3(-/-)	Male					1
2464	Alive	30	mA3(-/-)	Male	1
2465	Alive	30	mA3(-/-)	Male	1
2466	Alive	30	hA3G(+) mA3(-/-)	Male		1
2503	Alive	30	mA3(-/-)	Male			1
2504	Dead	29	hA3G(+) mA3(-/-)	Male			1
2505	Alive	30	hA3G(+) mA3(-/-)	Male			1
2507	Alive	30	hA3G(+) mA3(-/-)	Male	1
2508	Alive	30	hA3G(+) mA3(-/-)	Male			1
2512	Dead	22	hA3G(+) mA3(-/-)	Male					1
2513	Alive	30	hA3G(+) mA3(-/-)	Male			1
2514	Alive	30	mA3(-/-)	Male			1
2515	Alive	30	hA3G(+) mA3(-/-)	Male			1
2545	Alive	30	mA3(-/-)	Male	1
2547	Alive	30	mA3(-/-)	Male	1
2548	Alive	30	mA3(-/-)	Male		1
2634	Alive	30	mA3(-/-)	Male		1
2643	Alive	30	mA3(-/-)	Male	1
2660	Alive	30	mA3(-/-)	Male	1
2665	Alive	30	hA3G(+) mA3(-/-)	Male		1
2667	Alive	30	mA3(-/-)	Male					1
