## Supplementary Table S3 for "The cytidine deaminase APOBEC3G drives cancer mutagenesis and clonal evolution in bladder cancer"

### Sheet: Sheet1
MutationType	A3G_2222	A3G_2226	A3G_2289	A3G_2317	A3G_2455	A3G_2463	A3G_2505	A3G_2508	A3G_2512	A3G_2513	A3G_2515	A3G_2665	KO_2278	KO_2292	KO_2309	KO_2315	KO_2316	KO_2514	KO_2548	KO_2634	KO_2667
A[C>A]A	173	126	188	90	159	210	200	258	191	283	296	128	20	263	150	159	82	75	83	111	267
A[C>A]C	53	36	50	18	40	62	54	61	45	78	68	28	3	37	39	38	13	21	4	20	70
A[C>A]G	42	34	49	15	41	44	44	54	34	60	60	21	2	38	29	39	11	8	9	13	54
A[C>A]T	73	44	75	32	44	69	57	96	70	89	100	50	6	69	48	49	18	25	20	37	91
A[C>G]A	0	2	2	2	2	3	5	5	5	5	5	1	0	2	1	5	0	3	1	2	9
A[C>G]C	3	4	3	7	3	4	10	10	5	10	7	4	0	6	8	1	1	2	0	3	4
A[C>G]G	1	5	0	0	0	0	1	1	2	2	4	0	0	1	1	1	1	0	0	1	0
A[C>G]T	3	2	0	1	2	3	2	5	3	8	2	3	0	7	1	3	1	2	0	2	3
A[C>T]A	374	320	372	181	298	320	316	543	352	578	554	136	60	474	324	325	134	114	155	176	556
A[C>T]C	544	444	518	235	401	441	467	719	506	734	760	187	55	613	409	437	170	154	159	195	757
A[C>T]G	146	126	155	72	107	125	140	202	136	199	185	57	11	199	108	139	47	41	43	59	221
A[C>T]T	359	280	296	129	270	284	260	430	295	481	443	123	33	400	208	280	112	94	144	139	467
A[T>A]A	235	193	201	107	187	194	202	345	228	370	377	167	27	299	204	230	99	114	121	137	447
A[T>A]C	266	201	237	118	199	230	234	386	230	411	399	140	26	326	216	265	126	99	99	140	437
A[T>A]G	305	227	236	133	260	287	311	459	283	506	489	209	44	367	275	271	126	130	117	166	562
A[T>A]T	199	151	164	82	150	204	205	285	151	316	315	128	25	247	172	182	87	90	97	107	343
A[T>C]A	145	122	181	67	120	113	142	174	151	185	193	51	23	215	97	113	53	44	59	78	204
A[T>C]C	181	162	232	101	165	174	162	218	160	233	247	44	19	248	119	138	52	52	64	82	217
A[T>C]G	477	364	495	242	456	364	381	456	381	456	582	100	58	619	271	342	117	120	163	207	540
A[T>C]T	133	113	149	82	137	127	128	158	110	181	185	31	16	213	98	124	51	50	45	74	173
A[T>G]A	68	82	65	38	64	59	107	105	76	132	121	41	13	124	68	46	37	22	39	40	110
A[T>G]C	117	138	122	77	124	121	157	165	136	217	190	55	16	230	108	112	49	41	56	76	146
A[T>G]G	78	73	53	42	61	57	93	97	66	119	113	31	5	121	74	49	45	30	15	36	105
A[T>G]T	50	60	42	23	57	54	71	65	55	102	84	26	7	83	51	38	19	25	19	28	80
C[C>A]A	75	79	85	33	78	86	83	118	81	115	119	41	11	88	74	65	20	20	29	25	133
C[C>A]C	28	13	13	7	6	15	19	21	23	30	27	8	0	22	17	19	4	8	2	7	27
C[C>A]G	17	19	16	13	13	14	17	22	8	14	25	9	2	13	7	12	2	3	3	7	20
C[C>A]T	25	19	24	8	20	15	30	44	24	39	34	8	4	23	19	22	8	9	5	13	50
C[C>G]A	2	2	1	1	0	3	1	4	2	6	2	0	0	1	0	2	1	0	0	1	1
C[C>G]C	0	3	2	3	3	4	4	1	3	1	3	1	0	3	3	3	0	0	0	0	1
C[C>G]G	0	2	0	0	0	1	0	4	3	0	2	1	0	1	3	2	0	0	0	1	0
C[C>G]T	0	2	0	0	1	3	3	5	1	2	3	2	0	0	4	0	0	1	0	1	0
C[C>T]A	157	100	106	54	93	96	105	156	88	156	144	43	8	128	73	97	47	45	40	46	142
C[C>T]C	161	80	134	51	93	95	113	121	120	149	128	47	8	138	72	99	26	26	27	28	160
C[C>T]G	63	50	41	28	36	43	42	56	48	52	45	10	0	41	36	40	10	12	11	22	65
C[C>T]T	140	52	82	42	67	74	66	110	74	123	129	36	4	93	56	67	26	16	25	27	116
C[T>A]A	74	56	63	18	48	56	58	106	64	89	107	22	8	88	49	66	18	15	26	30	107
C[T>A]C	113	100	119	52	103	125	117	177	111	168	155	47	13	119	81	105	36	39	30	59	171
C[T>A]G	160	157	170	75	159	181	202	239	161	257	218	92	10	216	166	154	60	66	60	72	269
C[T>A]T	83	67	65	31	77	81	93	121	91	141	153	56	7	104	79	88	33	37	38	44	153
C[T>C]A	38	34	39	17	32	22	28	47	31	35	29	16	2	35	18	29	12	16	9	19	39
C[T>C]C	117	100	145	65	114	114	116	161	141	161	150	45	7	176	86	96	28	28	38	40	160
C[T>C]G	131	115	152	69	121	110	98	128	107	132	151	25	16	161	70	116	26	30	29	54	166
C[T>C]T	43	36	53	26	47	53	58	56	36	84	73	21	4	72	30	36	17	12	15	21	78
C[T>G]A	14	22	14	8	13	21	15	22	16	33	20	8	4	29	17	13	8	6	6	6	26
C[T>G]C	60	65	48	34	54	44	75	62	65	86	85	20	4	99	49	42	13	16	12	24	68
C[T>G]G	44	34	32	23	44	35	53	38	47	55	67	20	4	62	29	32	15	18	7	17	45
C[T>G]T	29	22	29	8	19	22	26	19	28	77	38	7	3	37	27	13	11	3	3	13	16
G[C>A]A	62	46	46	34	33	46	55	70	39	63	79	34	3	68	56	47	9	13	22	24	76
G[C>A]C	36	10	23	18	19	17	30	40	15	28	33	9	1	20	13	22	8	10	4	8	30
G[C>A]G	22	6	12	12	20	10	15	20	18	20	37	4	1	16	16	19	2	2	2	1	20
G[C>A]T	33	27	39	11	23	31	21	57	35	48	64	23	4	24	29	39	6	19	9	16	52
G[C>G]A	0	1	2	0	2	1	1	3	3	3	1	1	0	1	1	1	0	1	2	2	0
G[C>G]C	8	6	3	3	4	3	4	4	5	9	8	2	1	5	0	4	2	1	0	1	6
G[C>G]G	1	0	0	0	0	0	1	1	0	0	0	0	0	2	0	2	0	0	0	0	2
G[C>G]T	3	1	3	1	6	3	5	3	3	1	4	2	0	7	3	2	2	1	0	3	5
G[C>T]A	100	44	53	19	36	50	49	67	63	103	55	26	7	66	36	41	7	17	10	15	79
G[C>T]C	127	108	104	60	83	96	100	145	112	156	133	43	4	137	87	83	19	29	31	41	147
G[C>T]G	34	21	33	10	24	22	17	38	32	40	33	7	2	24	14	16	6	1	6	6	44
G[C>T]T	73	62	77	33	51	55	73	106	72	121	92	18	4	83	47	53	17	27	24	29	104
G[T>A]A	94	71	98	42	79	113	83	140	94	141	141	51	7	99	91	100	35	36	33	63	170
G[T>A]C	115	92	114	54	100	109	104	172	106	169	171	65	11	138	93	103	54	33	50	54	193
G[T>A]G	157	110	140	48	122	154	167	184	144	223	230	80	15	158	135	125	48	55	37	53	257
G[T>A]T	121	66	74	48	71	98	96	174	98	170	127	54	11	110	116	94	43	54	44	58	190
G[T>C]A	125	116	103	63	93	82	106	136	103	135	127	40	10	138	85	103	30	40	32	58	153
G[T>C]C	136	125	142	79	136	107	146	162	148	154	170	33	12	178	122	131	33	38	37	72	172
G[T>C]G	182	162	228	90	195	158	182	210	193	220	252	47	17	277	129	163	47	36	43	72	245
G[T>C]T	93	74	116	61	102	72	83	120	85	142	125	32	12	159	75	86	41	39	32	40	121
G[T>G]A	39	39	21	14	33	22	54	52	36	52	57	12	7	46	29	27	13	14	16	13	46
G[T>G]C	70	90	81	42	86	65	102	105	82	98	133	30	15	116	58	62	31	27	30	37	101
G[T>G]G	31	47	52	28	43	47	76	71	60	61	72	27	4	78	36	47	16	25	20	21	53
G[T>G]T	24	35	31	19	28	26	52	35	31	57	51	15	6	67	30	23	14	16	13	19	27
T[C>A]A	106	69	109	75	75	104	105	165	87	170	170	58	16	118	91	109	38	35	45	65	208
T[C>A]C	59	37	49	26	32	51	52	70	33	48	69	24	1	43	46	30	16	11	14	23	73
T[C>A]G	14	12	18	11	11	15	16	19	23	19	32	13	1	19	19	13	11	2	5	7	25
T[C>A]T	77	40	60	31	52	51	61	82	69	90	96	36	5	73	54	60	20	25	19	16	132
T[C>G]A	2	6	4	1	3	4	8	13	6	11	4	5	0	6	10	5	1	6	2	1	3
T[C>G]C	9	5	7	3	6	11	8	12	14	7	13	7	0	14	10	5	4	5	1	2	10
T[C>G]G	1	0	1	0	0	0	1	2	0	4	4	1	0	2	2	0	0	0	0	0	0
T[C>G]T	5	4	4	2	1	6	9	6	1	7	7	2	0	3	7	1	1	0	1	4	4
T[C>T]A	274	189	213	75	168	172	202	289	205	309	278	76	26	258	136	210	66	81	64	75	313
T[C>T]C	517	245	333	131	249	228	238	413	303	526	437	124	36	321	225	227	74	78	96	117	411
T[C>T]G	72	43	71	25	53	55	53	102	80	99	101	25	6	90	40	64	20	17	24	26	104
T[C>T]T	313	120	194	84	128	160	146	234	195	331	253	71	24	212	143	152	58	57	67	66	261
T[T>A]A	95	85	99	43	82	100	85	127	114	142	169	42	18	118	80	84	40	39	38	55	163
T[T>A]C	115	96	106	64	103	120	116	194	119	173	187	74	16	165	107	110	41	53	44	65	180
T[T>A]G	119	81	110	52	103	113	109	186	98	209	207	72	26	131	113	116	46	55	39	61	201
T[T>A]T	85	70	81	50	82	90	95	148	91	154	171	45	6	102	87	93	38	54	35	64	170
T[T>C]A	42	47	30	24	44	38	34	54	49	44	65	14	1	58	32	34	23	15	16	17	69
T[T>C]C	115	109	99	27	73	76	94	114	91	128	148	40	13	142	87	98	35	33	48	39	133
T[T>C]G	85	71	121	43	110	55	83	89	87	114	126	22	11	128	54	83	28	33	31	35	123
T[T>C]T	62	42	62	35	44	44	43	63	48	65	78	13	5	83	49	46	13	13	16	24	79
T[T>G]A	26	33	25	15	20	23	37	28	23	30	41	18	3	28	16	28	14	8	11	12	33
T[T>G]C	54	78	54	48	57	60	82	88	60	100	76	32	5	98	45	34	31	14	20	35	75
T[T>G]G	31	21	21	15	26	21	41	33	17	37	44	13	4	44	15	19	10	10	12	22	35
T[T>G]T	25	29	14	11	22	15	33	33	11	35	29	7	1	25	14	13	4	12	14	10	28
