## Supplementary Table S4 for "The cytidine deaminase APOBEC3G drives cancer mutagenesis and clonal evolution in bladder cancer"

### Sheet: Sheet1
qPCR primers
Name	Sequence
mGAPDH	F	GAAGGTCGGTGTGAACGGAT
	R	CAATCTCCACTTTGCCACTGC
hA3G	F	GGGACCCAGATTACCAGGAG
	R	GCAGATTATTCCAAGGCTCAA
Genotyping primers
Name	Sequence
hA3G	F	GGGACCCAGATTACCAGGAG
	R	GCAGATTATTCCAAGGCTCAA
Mouse Exome 4-5	E4F	CCTTCACCATGGGGTCTTTA
	E5R	TGAAGAGCTGGAAGGGACCGAGATGTAGCAAGG
